# PriSeT: Efficient *De Novo* Primer Discovery

**DOI:** 10.1101/2020.04.06.027961

**Authors:** Marie Hoffmann, Michael T. Monaghan, Knut Reinert

**Affiliations:** Institute of Computer Science, Freie Universität Berlin, Takustr. 9, 14195 Berlin, Germany; Institute for Biology, Freie Universität Berlin, Königin-Luise-Str. 1-3, 14195 Berlin, Germany; Leibniz Institute of Freshwater Ecology and Inland Fisheries (IGB), Müggelseedamm 301, 12587 Berlin, Germany

## Abstract

**Motivation:** DNA metabarcoding is a commonly applied technique used to infer the species composition of environmental samples. These samples can comprise hundreds of organisms that can be closely or very distantly related in the taxonomic tree of life. DNA metabarcoding combines polymerase chain reaction (PCR) and next-generation sequencing (NGS), whereby a short, homologous sequence of DNA is amplified and sequenced from all members of the community. Sequences are then taxonomically identified based on their match to a reference database. Ideally, each species of interest would have a unique DNA *barcode*. This short, variable sequence needs to be flanked by relatively conserved regions that can be used as primer binding sites. Appropriate PCR primer pairs would match to a broad evolutionary range of taxa, such that we only need a few to achieve high taxonomic coverage. At the same time however, the DNA barcodes between primer pairs should be different to allow us to distinguish between species to improve resolution. This poses an interesting optimization problem. More specifically: Given a set of references ℛ = {*R*_1_, *R*_2_, …, *R*_*m*_}, the problem is to find a primer set *P* balancing both: high taxonomic coverage and high resolution. This goal can be captured by filtering for frequent primers and ranking by coverage or variation, i.e. the number of unique barcodes. Here we present the software PriSeT, an offline primer discovery tool that is capable of processing large libraries and is robust against mislabeled or low quality references. It tackles the computationally expensive steps with linear runtime filters and efficient encodings.

**Results:** We first evaluated PriSeT on references (mostly 18S rRNA genes) from 19 clades covering eukaryotic organisms that are typical for freshwater plankton samples. PriSeT recovered several published primer sets as well as additional, more chemically suitable primer sets. For these new sets, we compared frequency, taxon coverage, and amplicon variation with published primer sets. For 11 clades we found *de novo* primer pairs that cover more taxa than the published ones, and for six clades *de novo* primers resulted in greater sequence (i.e., DNA barcode) variation. We also applied PriSeT to 19 SARS-CoV-2 genomes and computed 114 new primer pairs with the additional constraint that the sequences have no co-occurrences in other taxa. These primer sets would be suitable for empirical testing.

**Availability:** https://github.com/mariehoffmann/PriSeT
