## Supplementary material for "PriSeT: Efficient *De Novo* Primer Discovery": S2 Primers for SARS-CoV-2

#primerID	primer_fwd	primer_rev	transcript	100 percent identity of top 100 BLAST	percent identity of closest non SARS-CoV19	comment on closest non SARS-CoV19 organism (pident/query cover)	total number of non SARS-CoV19 matches with pident >= 96 %
4b81c574f92f5b6b	TGTGGGCTCAATGTGTCC	AGAAATGCTGGACAACAGGG	AGTTACACAATGACATTCTCTTAGCTAAAGATACTACTGAAGCCTTTGAAAAAATGGTTTCACTACTTTCTGTTTTGCTTTCCATGCAGGGTGCTGTAGACATAAACAAGCTTTGTGA	97	98.31	MN996532.1:Bat coronavirus RaTG13	1
fb9e459a5fd403d0	TGTGGGCTCAATGTGTCC	CAACAGGGCAACCTTACAAG	AGTTACACAATGACATTCTCTTAGCTAAAGATACTACTGAAGCCTTTGAAAAAATGGTTTCACTACTTTCTGTTTTGCTTTCCATGCAGGGTGCTGTAGACATAAACAAGCTTTGTGAAGAAATGCTGGA	97	98.43	MN996532.1:Bat coronavirus RaTG13	1
d77312094faec94a	TGTTGGGTGTTGGTGGCA	TGTGGGCTCAATGTGTCCA	AACCTTGTATCAAAGTAGCCACTGTACAGTCTAAAATGTCAGATGTAAAGTGCACATCAGTAGTCTTACTCTCAGTTTTGCAACAACTCAGAGTAGAATCATCATCTAAAT	99	97.3	MN996532.1:Bat coronavirus RaTG13	1
20cdc3951a8444e3	AAGGCTGGTGGCACTACTG	CACTGTAGAGGAGGCAAAGA	AAATGCTAGCGAAAGCTTTGAGAAAAGTGCCAACAGACAATTATATAACCACTTACCCGGGTCAGGGTTTAAATGGTTA	100	NULL	NULL	0
fd353b662018da72	AAGGCTGGTGGCACTACTG	CACTGTAGAGGAGGCAAAG	AAATGCTAGCGAAAGCTTTGAGAAAAGTGCCAACAGACAATTATATAACCACTTACCCGGGTCAGGGTTTAAATGGTTA	100	NULL	NULL	0
8172266d6ee0d285	ATTCGTGGTGGTGACGGT	CTGGACTTCCCTATGGTG	AAAATGAAAGATCTCAGTCCAAGATGGTATTTCTACTACCTAGGAACTGGGCCAGAAG	100	NULL	NULL	0
11d43e7c3ecd6a99	TTGTTGGGTGTTGGTGGCA	TGTGGGCTCAATGTGTCC	AACCTTGTATCAAAGTAGCCACTGTACAGTCTAAAATGTCAGATGTAAAGTGCACATCAGTAGTCTTACTCTCAGTTTTGCAACAACTCAGAGTAGAATCATCATCTAAAT	99	97.3	MN996532.1:Bat coronavirus RaTG13	1
5995c9f26e0676d3	TTGTTGGGTGTTGGTGGCA	TGTGGGCTCAATGTGTCCA	AACCTTGTATCAAAGTAGCCACTGTACAGTCTAAAATGTCAGATGTAAAGTGCACATCAGTAGTCTTACTCTCAGTTTTGCAACAACTCAGAGTAGAATCATCATCTAAAT	99	97.3	MN996532.1:Bat coronavirus RaTG13	1
29b1f4099511af84	TTGTTGGGTGTTGGTGGCA	TGTGGGCTCAATGTGTCCAG	AACCTTGTATCAAAGTAGCCACTGTACAGTCTAAAATGTCAGATGTAAAGTGCACATCAGTAGTCTTACTCTCAGTTTTGCAACAACTCAGAGTAGAATCATCATCTAAAT	99	97.3	MN996532.1:Bat coronavirus RaTG13	1
48a672e138679875	TGTTGGGTGTTGGTGGCA	TGTGGGCTCAATGTGTCC	AACCTTGTATCAAAGTAGCCACTGTACAGTCTAAAATGTCAGATGTAAAGTGCACATCAGTAGTCTTACTCTCAGTTTTGCAACAACTCAGAGTAGAATCATCATCTAAAT	99	97.3	MN996532.1:Bat coronavirus RaTG13	1
1892c93190392948	ATTCCCACCAACAGAGCCT	CTGTGACTCTTCTTCCTGC	AAAAAGGACAAAAAGAAGAAGGCTGATGAAACTCAAGCCTTACCGCAGAGACAGAAGAAACAGCAAA	100	96.55	Pangolin and bat coronavirus	2
159f2e139785ffbe	ATTCCCACCAACAGAGCCT	GTGACTCTTCTTCCTGCTGC	AAAAAGGACAAAAAGAAGAAGGCTGATGAAACTCAAGCCTTACCGCAGAGACAGAAGAAACAGCAAACT	100	100	Pangolin (100/89) and bat (98.55/100) coronavirus but lower query coverage		2
96805f79c2a0e052	ATTCCCACCAACAGAGCCT	TGACTCTTCTTCCTGCTGC	AAAAAGGACAAAAAGAAGAAGGCTGATGAAACTCAAGCCTTACCGCAGAGACAGAAGAAACAGCAAACTG	100	100	Pangolin (88/100.00) and bat (100/98.57)	2
7aaa108589efa2b2	TTCCCACCAACAGAGCCT	CTGTGACTCTTCTTCCTGC	AAAAAGGACAAAAAGAAGAAGGCTGATGAAACTCAAGCCTTACCGCAGAGACAGAAGAAACAGCAAA	100	100	Pangolin (92/100.00) and bat (100/98.51)	2
1206442a59c1402e	TTCCCACCAACAGAGCCT	GTGACTCTTCTTCCTGCTG	AAAAAGGACAAAAAGAAGAAGGCTGATGAAACTCAAGCCTTACCGCAGAGACAGAAGAAACAGCAAACT	100	100	Pangolin (89/100.00) and bat (100/98.55)	2
bc18299b71ff09b3	TTCCCACCAACAGAGCCT	TGACTCTTCTTCCTGCTGC	AAAAAGGACAAAAAGAAGAAGGCTGATGAAACTCAAGCCTTACCGCAGAGACAGAAGAAACAGCAAACTG	100	100	Pangolin (100/100.00) and bat (100/98.57)	2
2a9b62341d175dd3	TGTGGGCTCAATGTGTCC	ACAGGGCAACCTTACAAGC	AGTTACACAATGACATTCTCTTAGCTAAAGATACTACTGAAGCCTTTGAAAAAATGGTTTCACTACTTTCTGTTTTGCTTTCCATGCAGGGTGCTGTAGACATAAACAAGCTTTGTGAAGAAATGCTGGACA	97	100	Pangolin (92/ 93.44) and bat (100/97.73)	2
fde205d091dbf5c6	AAGGCTGGTGGCACTACTG	ACTGTAGAGGAGGCAAAGAC	AAATGCTAGCGAAAGCTTTGAGAAAAGTGCCAACAGACAATTATATAACCACTTACCCGGGTCAGGGTTTAAATGGTTAC	100	NULL	no significat results	0
4baddf7c639182bd	TGTGGGCTCAATGTGTCC	AACAGGGCAACCTTACAAGC	AGTTACACAATGACATTCTCTTAGCTAAAGATACTACTGAAGCCTTTGAAAAAATGGTTTCACTACTTTCTGTTTTGCTTTCCATGCAGGGTGCTGTAGACATAAACAAGCTTTGTGAAGAAATGCTGGAC	99	100	Bat (100/97.71) and Pangolin (93/93.44)	2
6f50a4785eea571e	ATTCGTGGTGGTGACGGT	CTGGACTTCCCTATGGTGC	AAAATGAAAGATCTCAGTCCAAGATGGTATTTCTACTACCTAGGAACTGGGCCAGAAG	100	NULL	NULL	0
401ba718965a2358	AAGGCTGGTGGCACTACTG	AGGAGGCAAAGACAGTGCTT	AAATGCTAGCGAAAGCTTTGAGAAAAGTGCCAACAGACAATTATATAACCACTTACCCGGGTCAGGGTTTAAATGGTTACACTGTAG	100	93.1	bat SARS-like coronavirus (93.1/100)	2
808a6ec19b1fa754	AAGGCTGGTGGCACTACTG	AGGAGGCAAAGACAGTGCT	AAATGCTAGCGAAAGCTTTGAGAAAAGTGCCAACAGACAATTATATAACCACTTACCCGGGTCAGGGTTTAAATGGTTACACTGTAG	100	93.1	bat SARS-like coronavirus (93.1/100)	2
39f016cd1cf70709	ATTCGTGGTGGTGACGGT	ATGGTGCTAACAAAGACGGC	AAAATGAAAGATCTCAGTCCAAGATGGTATTTCTACTACCTAGGAACTGGGCCAGAAGCTGGACTTCCCT	100	97.14	bat coronavirus (97.14/100) and pangolin coronavirus (97.14/100)	2
cf8f8ca6678946c0	ATTCGTGGTGGTGACGGT	TGGACTTCCCTATGGTGCTA	AAAATGAAAGATCTCAGTCCAAGATGGTATTTCTACTACCTAGGAACTGGGCCAGAAGC	100	96.61	bat coronavirus (96.61/100) and pangolin coronavirus (96.61/100)	2
aad2a480277c9caa	ATTCGTGGTGGTGACGGT	TGGACTTCCCTATGGTGCT	AAAATGAAAGATCTCAGTCCAAGATGGTATTTCTACTACCTAGGAACTGGGCCAGAAGC	100	96.61	bat coronavirus (96.61/100) and pangolin coronavirus (96.61/100)	2
46ba4fda4b07809f	ATTCGTGGTGGTGACGGT	TGGACTTCCCTATGGTGC	AAAATGAAAGATCTCAGTCCAAGATGGTATTTCTACTACCTAGGAACTGGGCCAGAAGC	100	96.61	bat coronavirus (96.61/100) and pangolin coronavirus (96.61/100)	2
aaccdd3959e4527	AAGGCTGGTGGCACTACTG	GAGGAGGCAAAGACAGTGCT	AAATGCTAGCGAAAGCTTTGAGAAAAGTGCCAACAGACAATTATATAACCACTTACCCGGGTCAGGGTTTAAATGGTTACACTGTA	100	NULL	NULL	0
913be450fe26d09c	AAGGCTGGTGGCACTACTG	GAGGAGGCAAAGACAGTGC	AAATGCTAGCGAAAGCTTTGAGAAAAGTGCCAACAGACAATTATATAACCACTTACCCGGGTCAGGGTTTAAATGGTTACACTGTA	100	NULL	NULL	0
f55da99ba5adaf67	GCTGCTGCTTGACAGATTG	GAAATCTGCTGCTGAGGC	AACCAGCTTGAGAGCAAAATGTCTGGTAAAGGCCAACAACAACAAGGCCAAACTGTCACTAA	100	98.39	pangolin coronavirus (98.39/100)	20+
25eedfb2945a69ab	ATTCGTGGTGGTGACGGT	TGGTGCTAACAAAGACGGC	AAAATGAAAGATCTCAGTCCAAGATGGTATTTCTACTACCTAGGAACTGGGCCAGAAGCTGGACTTCCCTA	100	97.18	bat (97.18/100) and pangolin (97.18/100) coronavirus	2
6942e5c76ceb030f	AAGGCTGGTGGCACTACTG	AGAGGAGGCAAAGACAGTGC	AAATGCTAGCGAAAGCTTTGAGAAAAGTGCCAACAGACAATTATATAACCACTTACCCGGGTCAGGGTTTAAATGGTTACACTGT	100	NULL	NULL	0
2153ca4cdd8250d5	AAGGCTGGTGGCACTACTG	AGAGGAGGCAAAGACAGTG	AAATGCTAGCGAAAGCTTTGAGAAAAGTGCCAACAGACAATTATATAACCACTTACCCGGGTCAGGGTTTAAATGGTTACACTGT	100	NULL	NULL	0
3861c9f4dc028f97	GTCCAGAACAAACCCAAGG	GCTTCAGCGTTCTTCGGA	AAATTTTGGGGACCAGGAACTAATCAGACAAGGAACTGATTACAAACATTGGCCGCAAATTGCACAATTTGCCCCCAGC	100	98.61	bat coronavirus (91/98.61)	10+
596418188191cecc	AAGGCTGGTGGCACTACTG	TAGAGGAGGCAAAGACAGTG	AAATGCTAGCGAAAGCTTTGAGAAAAGTGCCAACAGACAATTATATAACCACTTACCCGGGTCAGGGTTTAAATGGTTACACTG	100	NULL	NULL	0
995b13e0fc05d365	GTCCAGAACAAACCCAAGG	GCTTCAGCGTTCTTCGGAA	AAATTTTGGGGACCAGGAACTAATCAGACAAGGAACTGATTACAAACATTGGCCGCAAATTGCACAATTTGCCCCCAGC	100	98.61	bat coronavirus (91/98.61)	10+
d5a535fd1a44041a	AAGGCTGGTGGCACTACTG	GTAGAGGAGGCAAAGACAGT	AAATGCTAGCGAAAGCTTTGAGAAAAGTGCCAACAGACAATTATATAACCACTTACCCGGGTCAGGGTTTAAATGGTTACACT	100	NULL	NULL	0
1ffc143ae28fdb18	AAGGCTGGTGGCACTACTG	GTAGAGGAGGCAAAGACAG	AAATGCTAGCGAAAGCTTTGAGAAAAGTGCCAACAGACAATTATATAACCACTTACCCGGGTCAGGGTTTAAATGGTTACACT	100	NULL	NULL	0
785db585374bf1c5	GTCCAGAACAAACCCAAGG	GCTTCAGCGTTCTTCGGAAT	AAATTTTGGGGACCAGGAACTAATCAGACAAGGAACTGATTACAAACATTGGCCGCAAATTGCACAATTTGCCCCCAGC	100	98.61	bat coronavirus (91/98.61)	10+
f44b6842efd9edbb	ACAGGCAAACAGCACAAGC	GACAGGTGGTTTCTCAATCG	AGCTGGTACGGACACAACTATTACAGTTAATGTTTTAGCTTGGTTGTACGCTGCTGTTATAAATGGA	99	97.01	bat coronavirus (97.01/100)	1
120b36b16368d3e5	GCTTGTGTTTTGGCTGCTG	GAAAGTTTACGCCCTGACAC	AATGTACAATTTTTAAAGATGCTTCTGGTAAGCCAGTACCATATTGTTATGATACCAATGTACTAGAAGGTTCTGTTGCTTAT	99	97.59	bat coronavirus (97.59/100)	1
3de2c61dcbe9ef19	ATTCCCACCAACAGAGCCT	GTGACTCTTCTTCCTGCTG	AAAAAGGACAAAAAGAAGAAGGCTGATGAAACTCAAGCCTTACCGCAGAGACAGAAGAAACAGCAAACT	Pangolin (88/100.00) and bat (100/98.57)	2
d3c5486ddf1d1cec	CAGGCAAACAGCACAAGC	GACAGGTGGTTTCTCAATCG	AGCTGGTACGGACACAACTATTACAGTTAATGTTTTAGCTTGGTTGTACGCTGCTGTTATAAATGGA	99	97.01	bat coronavirus (97.01/100)	1
b71cdb9247230ee7	ATTCGTGGTGGTGACGGT	AGGGAGCCTTGAATACACCA	AAAATGAAAGATCTCAGTCCAAGATGGTATTTCTACTACCTAGGAACTGGGCCAGAAGCTGGACTTCCCTATGGTGCTAACAAAGACGGCATCATATGGGTTGCAACTG	100	98.17	bat (98.17/100) and pangolin coronavirus (97.17/97)	2
13c180b2898140fc	ATTCGTGGTGGTGACGGT	AGGGAGCCTTGAATACACC	AAAATGAAAGATCTCAGTCCAAGATGGTATTTCTACTACCTAGGAACTGGGCCAGAAGCTGGACTTCCCTATGGTGCTAACAAAGACGGCATCATATGGGTTGCAACTG	100	98.17	bat (98.17/100) and pangolin coronavirus (97.17/97)	2
5a60bfd1673126f7	ATTCGTGGTGGTGACGGT	TGGTGCTAACAAAGACGGCA	AAAATGAAAGATCTCAGTCCAAGATGGTATTTCTACTACCTAGGAACTGGGCCAGAAGCTGGACTTCCCTA	100	97.18	bat (97.18/100) and pangolin (97.18/100) coronavirus	2
9603b7faf904bfab	CTTGCTTTGCTGCTGCTTG	AAGAAATCTGCTGCTGAGGC	ACAGATTGAACCAGCTTGAGAGCAAAATGTCTGGTAAAGGCCAACAACAACAAGGCCAAACTGTCACT	100	97.06	bat (97.06/100) and pangolin (97.06/100) coronovirus	10+
ec5a867fc3a7b57b	CTTGCTTTGCTGCTGCTTG	AGAAATCTGCTGCTGAGGC	ACAGATTGAACCAGCTTGAGAGCAAAATGTCTGGTAAAGGCCAACAACAACAAGGCCAAACTGTCACTA	100	97.1	bat (97.10/100) and pangolin (97.10/100) coronavirus	10+
ab4d63965beacadd	CTTGCTTTGCTGCTGCTTG	AGAAATCTGCTGCTGAGGCT	ACAGATTGAACCAGCTTGAGAGCAAAATGTCTGGTAAAGGCCAACAACAACAAGGCCAAACTGTCACTA	100	97.1	bat (97.10/100) and pangolin (97.10/100) coronavirus	10+
d8d6d128b0fbbfa8	CTTGCTTTGCTGCTGCTTG	GAAATCTGCTGCTGAGGC	ACAGATTGAACCAGCTTGAGAGCAAAATGTCTGGTAAAGGCCAACAACAACAAGGCCAAACTGTCACTAA	100	97.14	bat (97.14/100) and pangolin (97.14/100) coronavirus	10+
bc11be2f542428d3	CCTTACCGCAGAGACAGA	AGACCACACAAGGCAGATG	AGAAACAGCAAACTGTGACTCTTCTTCCTGCTGCAGATTTGGATGATTTCTCCAAACAATTGCAACAATCCATGAGCAGTGCTGACTCAACTCAGGCCTAAACTCATGC	99	98.17	bat coronavirus (98.17/100)	1
2f8186519877510	GCCTTGTCCCTGGTTTCA	TCCGTGGAGGAGGTCTTA	ACGAGAAAACACACGTCCAACTCAGTTTGCCTGTTTTACAGGTTCGCGACGTGCTCGTACGTGGCTTTGGAGAC	99	100	bat (98.65/100) and pangolin (100.00/100) coronavirus	2
47547a832a425d71	CCTTACCGCAGAGACAGA	CAGACCACACAAGGCAGA	AGAAACAGCAAACTGTGACTCTTCTTCCTGCTGCAGATTTGGATGATTTCTCCAAACAATTGCAACAATCCATGAGCAGTGCTGACTCAACTCAGGCCTAAACTCATG	99	98.15	bat coronavirus (98.15/100)	1
753a121c64e12362	CCTTACCGCAGAGACAGA	CAGACCACACAAGGCAGAT	AGAAACAGCAAACTGTGACTCTTCTTCCTGCTGCAGATTTGGATGATTTCTCCAAACAATTGCAACAATCCATGAGCAGTGCTGACTCAACTCAGGCCTAAACTCATG	99	98.15	bat coronavirus (98.15/100)	1
c79a3c0bca11e8c	GCCTTGTCCCTGGTTTCA	TCCGTGGAGGAGGTCTTAT	ACGAGAAAACACACGTCCAACTCAGTTTGCCTGTTTTACAGGTTCGCGACGTGCTCGTACGTGGCTTTGGAGAC	99	100	bat (98.65/100) and pangolin (100.00/100) coronavirus	2
ae069f7176fa016e	CTACAGTGTTCCCACCTAC	TGGATACCACTTCAGAGAGC	AAGTTTTGGACCACTAGTGAGAAAAATATTTGTTGATGGTGTTCCATTTGTAGTTTCAAC	100	98.33	bat coronavirus (98.33/100)	1
1b6899a98e69cbeb	CCGCAGAGACAGAAGAAAC	CACAAGGCAGATGGGCTA	AGCAAACTGTGACTCTTCTTCCTGCTGCAGATTTGGATGATTTCTCCAAACAATTGCAACAATCCATGAGCAGTGCTGACTCAACTCAGGCCTAAACTCATGCAGACCA	99	98.17	bat coronavirus (98.17/100)	1
da0fb36d836d8cd9	CTACAGTGTTCCCACCTAC	GGATACCACTTCAGAGAGC	AAGTTTTGGACCACTAGTGAGAAAAATATTTGTTGATGGTGTTCCATTTGTAGTTTCAACT	100	98.36	bat coronavirus (98.36/100)	1
46676cb30e959c1b	CCTTACCGCAGAGACAGA	GACCACACAAGGCAGATG	AGAAACAGCAAACTGTGACTCTTCTTCCTGCTGCAGATTTGGATGATTTCTCCAAACAATTGCAACAATCCATGAGCAGTGCTGACTCAACTCAGGCCTAAACTCATGCA	99	98.18	bat coronavirus (98.18/100)	1
a783fac1bd05c637	CCTTACCGCAGAGACAGA	GACCACACAAGGCAGATGG	AGAAACAGCAAACTGTGACTCTTCTTCCTGCTGCAGATTTGGATGATTTCTCCAAACAATTGCAACAATCCATGAGCAGTGCTGACTCAACTCAGGCCTAAACTCATGCA	99	98.18	bat coronavirus (98.18/100)	1
3a10f162d16e7001	CCTTACCGCAGAGACAGA	ACCACACAAGGCAGATGG	AGAAACAGCAAACTGTGACTCTTCTTCCTGCTGCAGATTTGGATGATTTCTCCAAACAATTGCAACAATCCATGAGCAGTGCTGACTCAACTCAGGCCTAAACTCATGCAG	99	98.2	bat coronavirus (98.20/100)	1
f065169979c313af	CAAGCCTTACCGCAGAGAC	AGACCACACAAGGCAGATG	AGAAGAAACAGCAAACTGTGACTCTTCTTCCTGCTGCAGATTTGGATGATTTCTCCAAACAATTGCAACAATCCATGAGCAGTGCTGACTCAACTCAGGCCTAAACTCATGC	99	98.21	bat coronavirus (98.21/100)	1
e94ddb81c38e38f6	CAAGCCTTACCGCAGAGAC	AGACCACACAAGGCAGATGG	AGAAGAAACAGCAAACTGTGACTCTTCTTCCTGCTGCAGATTTGGATGATTTCTCCAAACAATTGCAACAATCCATGAGCAGTGCTGACTCAACTCAGGCCTAAACTCATGC	99	98.21	bat coronavirus (98.21/100)	1
fdabc47cd437dab4	CTCTACAGTGTTCCCACCT	TGGATACCACTTCAGAGAGC	ACAAGTTTTGGACCACTAGTGAGAAAAATATTTGTTGATGGTGTTCCATTTGTAGTTTCAAC	100	98.39	bat coronavirus (98.39/100)	1
74cfaed3fd8a877a	CTCTACAGTGTTCCCACCT	GGATACCACTTCAGAGAGC	ACAAGTTTTGGACCACTAGTGAGAAAAATATTTGTTGATGGTGTTCCATTTGTAGTTTCAACT	100	98.41	bat coronavirus (98.41/100)	1
f4074f98460c112e	CAAGCCTTACCGCAGAGAC	GACCACACAAGGCAGATGG	AGAAGAAACAGCAAACTGTGACTCTTCTTCCTGCTGCAGATTTGGATGATTTCTCCAAACAATTGCAACAATCCATGAGCAGTGCTGACTCAACTCAGGCCTAAACTCATGCA	99	98.23	bat coronavirus (98.23/100)	1
818cc24f947313f7	CCTTACCGCAGAGACAGA	ACCACACAAGGCAGATGGG	AGAAACAGCAAACTGTGACTCTTCTTCCTGCTGCAGATTTGGATGATTTCTCCAAACAATTGCAACAATCCATGAGCAGTGCTGACTCAACTCAGGCCTAAACTCATGCAG	99	98.2	bat coronavirus (98.20/100)	1
56a49f74320e52ab	CAAGCCTTACCGCAGAGAC	ACCACACAAGGCAGATGGG	AGAAGAAACAGCAAACTGTGACTCTTCTTCCTGCTGCAGATTTGGATGATTTCTCCAAACAATTGCAACAATCCATGAGCAGTGCTGACTCAACTCAGGCCTAAACTCATGCAG	99	98.25	bat coronavirus (98.25/100)	1
bc45f67fe01820c5	CCGCAGAGACAGAAGAAAC	CACAAGGCAGATGGGCTAT	AGCAAACTGTGACTCTTCTTCCTGCTGCAGATTTGGATGATTTCTCCAAACAATTGCAACAATCCATGAGCAGTGCTGACTCAACTCAGGCCTAAACTCATGCAGACCA	99	98.17	bat coronavirus (98.17/100)	1
8bc807ff2b7245e5	CAAGCCTTACCGCAGAGAC	CACAAGGCAGATGGGCTAT	AGAAGAAACAGCAAACTGTGACTCTTCTTCCTGCTGCAGATTTGGATGATTTCTCCAAACAATTGCAACAATCCATGAGCAGTGCTGACTCAACTCAGGCCTAAACTCATGCAGACCA	99	98.31	bat coronavirus (98.31/100)	1
f8e5c9a2c1cf4de4	CCTTACCGCAGAGACAGA	GCAGACCACACAAGGCAGA	AGAAACAGCAAACTGTGACTCTTCTTCCTGCTGCAGATTTGGATGATTTCTCCAAACAATTGCAACAATCCATGAGCAGTGCTGACTCAACTCAGGCCTAAACTCAT	100	98.13	bat coronavirus (98.13/100)	1
8381ab5256f9c4a	CCTTCGTGGACATCTTCGT	GTAGCAGGTGACTCAGGTT	ATTGCTGGACACCATCTAGGACGCTGTGACATCAAGGACCTGCCTAAAGAAATCACTGTTGCTACATCACGAACGCTTTCTTATTACAAATTGGGAGCTTCGCAGCGT	100	99.07	pangolin coronavirus (99.07/100)	4
f8c4c2eadd355907	CCGCAGAGACAGAAGAAAC	ACCACACAAGGCAGATGG	AGCAAACTGTGACTCTTCTTCCTGCTGCAGATTTGGATGATTTCTCCAAACAATTGCAACAATCCATGAGCAGTGCTGACTCAACTCAGGCCTAAACTCATGCAG	99	98.1	bat coronavirus (98.10/100)	1
d8dc5c165aa3e9b9	CCGCAGAGACAGAAGAAAC	GACCACACAAGGCAGATGG	AGCAAACTGTGACTCTTCTTCCTGCTGCAGATTTGGATGATTTCTCCAAACAATTGCAACAATCCATGAGCAGTGCTGACTCAACTCAGGCCTAAACTCATGCA	97	98.08	bat coronavirus (98.08/100)	1
3739c465ddef266a	CCTTCGTGGACATCTTCGT	GTAGCAGGTGACTCAGGT	ATTGCTGGACACCATCTAGGACGCTGTGACATCAAGGACCTGCCTAAAGAAATCACTGTTGCTACATCACGAACGCTTTCTTATTACAAATTGGGAGCTTCGCAGCGT	100	99.07	pangolin coronavirus (99.07/100)	4
42939198c8de99f1	CCGCAGAGACAGAAGAAAC	ACCACACAAGGCAGATGGG	AGCAAACTGTGACTCTTCTTCCTGCTGCAGATTTGGATGATTTCTCCAAACAATTGCAACAATCCATGAGCAGTGCTGACTCAACTCAGGCCTAAACTCATGCAG	99	98.1	bat coronavirus (98.10/100)	1
df6cd6ebf5846227	CCGCAGAGACAGAAGAAAC	GCAGACCACACAAGGCAGA	AGCAAACTGTGACTCTTCTTCCTGCTGCAGATTTGGATGATTTCTCCAAACAATTGCAACAATCCATGAGCAGTGCTGACTCAACTCAGGCCTAAACTCAT	100	98.02	bat coronavirus (98.02/100)	1
b6cebc57418e2c96	CCGCAGAGACAGAAGAAAC	GACCACACAAGGCAGATG	AGCAAACTGTGACTCTTCTTCCTGCTGCAGATTTGGATGATTTCTCCAAACAATTGCAACAATCCATGAGCAGTGCTGACTCAACTCAGGCCTAAACTCATGCA	97	98.08	bat coronavirus (98.08/100)	1
5fb65bd3e1e24571	CCGCAGAGACAGAAGAAAC	GCAGACCACACAAGGCAGAT	AGCAAACTGTGACTCTTCTTCCTGCTGCAGATTTGGATGATTTCTCCAAACAATTGCAACAATCCATGAGCAGTGCTGACTCAACTCAGGCCTAAACTCAT	100	98.02	bat coronavirus (98.02/100)	1
4d6e1bd61daee5d9	CCGCAGAGACAGAAGAAAC	CAGACCACACAAGGCAGA	AGCAAACTGTGACTCTTCTTCCTGCTGCAGATTTGGATGATTTCTCCAAACAATTGCAACAATCCATGAGCAGTGCTGACTCAACTCAGGCCTAAACTCATG	97	98.04	bat coronavirus (98.04/100)	1
13b955fb4a5f939e	CCGCAGAGACAGAAGAAAC	CAGACCACACAAGGCAGAT	AGCAAACTGTGACTCTTCTTCCTGCTGCAGATTTGGATGATTTCTCCAAACAATTGCAACAATCCATGAGCAGTGCTGACTCAACTCAGGCCTAAACTCATG	97	98.04	bat coronavirus (98.04/100)	1
5561fe18bab71084	CCGCAGAGACAGAAGAAAC	CAGACCACACAAGGCAGATG	AGCAAACTGTGACTCTTCTTCCTGCTGCAGATTTGGATGATTTCTCCAAACAATTGCAACAATCCATGAGCAGTGCTGACTCAACTCAGGCCTAAACTCATG	97	98.04	bat coronavirus (98.04/100)	1
3b234e91b23a2bda	CCGCAGAGACAGAAGAAAC	AGACCACACAAGGCAGATG	AGCAAACTGTGACTCTTCTTCCTGCTGCAGATTTGGATGATTTCTCCAAACAATTGCAACAATCCATGAGCAGTGCTGACTCAACTCAGGCCTAAACTCATGC	97	98.06	bat coronavirus (98.06/100)	1
9fe99fafb93761e9	CCGCAGAGACAGAAGAAAC	AGACCACACAAGGCAGATGG	AGCAAACTGTGACTCTTCTTCCTGCTGCAGATTTGGATGATTTCTCCAAACAATTGCAACAATCCATGAGCAGTGCTGACTCAACTCAGGCCTAAACTCATGC	97	98.06	bat coronavirus (98.06/100)	1
2f1d6e5af859ccba	GGTGTGACCGAAAGGTAAG	TCCGTGGAGGAGGTCTTATC	ATGGAGAGCCTTGTCCCTGGTTTCAACGAGAAAACACACGTCCAACTCAGTTTGCCTGTTTTACAGGTTCGCGACGTGCTCGTACGTGGCTTTGGAGAC	99	100	pangolin (100.00/100)	4
e0d0082a500aa4ef	GGTGTGACCGAAAGGTAAG	TCCGTGGAGGAGGTCTTAT	ATGGAGAGCCTTGTCCCTGGTTTCAACGAGAAAACACACGTCCAACTCAGTTTGCCTGTTTTACAGGTTCGCGACGTGCTCGTACGTGGCTTTGGAGAC	99	100	pangolin (100.00/100)	4
cca886c3334684c6	GGTGTGACCGAAAGGTAAG	TCCGTGGAGGAGGTCTTA	ATGGAGAGCCTTGTCCCTGGTTTCAACGAGAAAACACACGTCCAACTCAGTTTGCCTGTTTTACAGGTTCGCGACGTGCTCGTACGTGGCTTTGGAGAC	99	100	pangolin (100.00/100)	4
c811b6a14f804d28	CCGCAGAGACAGAAGAAAC	ACACAAGGCAGATGGGCTAT	AGCAAACTGTGACTCTTCTTCCTGCTGCAGATTTGGATGATTTCTCCAAACAATTGCAACAATCCATGAGCAGTGCTGACTCAACTCAGGCCTAAACTCATGCAGACC	96	98.15	bat coronavirus (98.15/100)	1
5d1d86286104193e	CCGCAGAGACAGAAGAAAC	ACACAAGGCAGATGGGCTA	AGCAAACTGTGACTCTTCTTCCTGCTGCAGATTTGGATGATTTCTCCAAACAATTGCAACAATCCATGAGCAGTGCTGACTCAACTCAGGCCTAAACTCATGCAGACC	96	98.15	bat coronavirus (98.15/100)	1
ceef8450fb2dca51	CCGCAGAGACAGAAGAAAC	ACACAAGGCAGATGGGCT	AGCAAACTGTGACTCTTCTTCCTGCTGCAGATTTGGATGATTTCTCCAAACAATTGCAACAATCCATGAGCAGTGCTGACTCAACTCAGGCCTAAACTCATGCAGACC	96	98.15	bat coronavirus (98.15/100)	1
ca93d3c4faa1b9b4	TCAAGCCTTACCGCAGAG	AGACCACACAAGGCAGATG	ACAGAAGAAACAGCAAACTGTGACTCTTCTTCCTGCTGCAGATTTGGATGATTTCTCCAAACAATTGCAACAATCCATGAGCAGTGCTGACTCAACTCAGGCCTAAACTCATGC	97	98.25	bat coronavirus (98.25/100)	1
5ad419d2177a1aa8	TCAAGCCTTACCGCAGAG	CAGACCACACAAGGCAGAT	ACAGAAGAAACAGCAAACTGTGACTCTTCTTCCTGCTGCAGATTTGGATGATTTCTCCAAACAATTGCAACAATCCATGAGCAGTGCTGACTCAACTCAGGCCTAAACTCATG	97	98.23	bat coronavirus (98.23/100)	1
8a99ac42437987df	TCAAGCCTTACCGCAGAG	CAGACCACACAAGGCAGA	ACAGAAGAAACAGCAAACTGTGACTCTTCTTCCTGCTGCAGATTTGGATGATTTCTCCAAACAATTGCAACAATCCATGAGCAGTGCTGACTCAACTCAGGCCTAAACTCATG	97	98.23	bat coronavirus (98.23/100)	1
77e26c50492741a5	TACTGCCGTTGCCACATAG	TCTGCGGTATGTGGAAAGG	ATCATCCAAATCCTAAAGGATTTTGTGACTTAAAAGGTAAGTATGTACAAATACCTACAACTTGTGCTAATGACCCTGTGGGTTTTACACTTAAAAACACAGTCTGTACCG	100+	99.1	bat coronavirus (99.10/100)	1
d9351aa64f98162	TACTGCCGTTGCCACATAG	CGTCTGCGGTATGTGGAAA	ATCATCCAAATCCTAAAGGATTTTGTGACTTAAAAGGTAAGTATGTACAAATACCTACAACTTGTGCTAATGACCCTGTGGGTTTTACACTTAAAAACACAGTCTGTAC	100+	99.08	bat coronavirus (99.08/100)	1
48d9a9de8128f216	TCAAGCCTTACCGCAGAG	GCAGACCACACAAGGCAGA	ACAGAAGAAACAGCAAACTGTGACTCTTCTTCCTGCTGCAGATTTGGATGATTTCTCCAAACAATTGCAACAATCCATGAGCAGTGCTGACTCAACTCAGGCCTAAACTCAT	97	98.21	bat coronavirus (98.21/100)	1
b73b0135194882b3	TACTGCCGTTGCCACATAG	CGTCTGCGGTATGTGGAA	ATCATCCAAATCCTAAAGGATTTTGTGACTTAAAAGGTAAGTATGTACAAATACCTACAACTTGTGCTAATGACCCTGTGGGTTTTACACTTAAAAACACAGTCTGTAC	100+	99.08	bat coronavirus (99.08/100)	1
b9ceaeac1bc8b0ed	TACTGCCGTTGCCACATAG	TTGTGCTAATGACCCTGTGG	ATCATCCAAATCCTAAAGGATTTTGTGACTTAAAAGGTAAGTATGTACAAATACCTACAAC	100+	NULL	NULL	0
f558e43b7cabd547	CAAGCCTTACCGCAGAGAC	CAGACCACACAAGGCAGAT	AGAAGAAACAGCAAACTGTGACTCTTCTTCCTGCTGCAGATTTGGATGATTTCTCCAAACAATTGCAACAATCCATGAGCAGTGCTGACTCAACTCAGGCCTAAACTCATG	97	98.2	bat coronavirus (98.20/100)	1
8896eef4f7641d17	CTTCGTATTGCTGGACACC	AGCGTGTAGCAGGTGACTCA	ATCTAGGACGCTGTGACATCAAGGACCTGCCTAAAGAAATCACTGTTGCTACATCACGAACGCTTTCTTATTACAAATTGGGAGCTTCGC	100+	98.89	pangolin coronavirus (98.89/100)	1
fd2cedb6abf2db7e	CTTCGTATTGCTGGACACC	AGCGTGTAGCAGGTGACTC	ATCTAGGACGCTGTGACATCAAGGACCTGCCTAAAGAAATCACTGTTGCTACATCACGAACGCTTTCTTATTACAAATTGGGAGCTTCGC	100+	98.89	pangolin coronavirus (98.89/100)	1
89624fee01dbb45b	CTTCGTATTGCTGGACACC	AGCGTGTAGCAGGTGACT	ATCTAGGACGCTGTGACATCAAGGACCTGCCTAAAGAAATCACTGTTGCTACATCACGAACGCTTTCTTATTACAAATTGGGAGCTTCGC	100+	98.89	pangolin coronavirus (98.89/100)	1
3383b86f2565d058	CCTTCGTGGACATCTTCGT	GTGACTCAGGTTTTGCTGC	ATTGCTGGACACCATCTAGGACGCTGTGACATCAAGGACCTGCCTAAAGAAATCACTGTTGCTACATCACGAACGCTTTCTTATTACAAATTGGGAGCTTCGCAGCGTGTAGCAG	100+	99.13	pangolin (99.13/100) and bat (98.26/100) coronavirus	2
3250b5e3a3495748	CAAGCCTTACCGCAGAGAC	CAGACCACACAAGGCAGATG	AGAAGAAACAGCAAACTGTGACTCTTCTTCCTGCTGCAGATTTGGATGATTTCTCCAAACAATTGCAACAATCCATGAGCAGTGCTGACTCAACTCAGGCCTAAACTCATG	97	98.2	bat coronavirus (98.20/100)	1
75d8b0106f385015	CCTTCGTGGACATCTTCGT	GTAGCAGGTGACTCAGGTTT	ATTGCTGGACACCATCTAGGACGCTGTGACATCAAGGACCTGCCTAAAGAAATCACTGTTGCTACATCACGAACGCTTTCTTATTACAAATTGGGAGCTTCGCAGCGT	100	99.07	pangolin coronavirus (99.07/100)	4
f31935d74b63fcb6	CAAGCCTTACCGCAGAGAC	GCAGACCACACAAGGCAGAT	AGAAGAAACAGCAAACTGTGACTCTTCTTCCTGCTGCAGATTTGGATGATTTCTCCAAACAATTGCAACAATCCATGAGCAGTGCTGACTCAACTCAGGCCTAAACTCAT	97	98.18	bat coronavirus (98.18/100)	1
bf78371688c47748	CAAGCCTTACCGCAGAGAC	GCAGACCACACAAGGCAGA	AGAAGAAACAGCAAACTGTGACTCTTCTTCCTGCTGCAGATTTGGATGATTTCTCCAAACAATTGCAACAATCCATGAGCAGTGCTGACTCAACTCAGGCCTAAACTCAT	97	98.18	bat coronavirus (98.18/100)	1
2a07aeaac84c9576	CCTTCGTGGACATCTTCGT	GGTGACTCAGGTTTTGCTG	ATTGCTGGACACCATCTAGGACGCTGTGACATCAAGGACCTGCCTAAAGAAATCACTGTTGCTACATCACGAACGCTTTCTTATTACAAATTGGGAGCTTCGCAGCGTGTAGCA	100+	99.12	pangolin (99.12/100) and bat (98.25/100) coronavirus	2
3dddc7fb9f8e35a4	TCAAGCCTTACCGCAGAG	CACAAGGCAGATGGGCTAT	ACAGAAGAAACAGCAAACTGTGACTCTTCTTCCTGCTGCAGATTTGGATGATTTCTCCAAACAATTGCAACAATCCATGAGCAGTGCTGACTCAACTCAGGCCTAAACTCATGCAGACCA	96	98.33	bat coronavirus (98.33/100)	1
8bde0e8917e7305f	CCTTCGTGGACATCTTCGT	GGTGACTCAGGTTTTGCTGC	ATTGCTGGACACCATCTAGGACGCTGTGACATCAAGGACCTGCCTAAAGAAATCACTGTTGCTACATCACGAACGCTTTCTTATTACAAATTGGGAGCTTCGCAGCGTGTAGCA	100+	99.12	pangolin (99.12/100) and bat (98.25/100) coronavirus	2
31b0c856466f7d5f	TCAAGCCTTACCGCAGAG	GACCACACAAGGCAGATG	ACAGAAGAAACAGCAAACTGTGACTCTTCTTCCTGCTGCAGATTTGGATGATTTCTCCAAACAATTGCAACAATCCATGAGCAGTGCTGACTCAACTCAGGCCTAAACTCATGCA	97	98.26	bat coronavirus (98.26/100)	1
d11ecc9c7bdc5645	TCAAGCCTTACCGCAGAG	GACCACACAAGGCAGATGG	ACAGAAGAAACAGCAAACTGTGACTCTTCTTCCTGCTGCAGATTTGGATGATTTCTCCAAACAATTGCAACAATCCATGAGCAGTGCTGACTCAACTCAGGCCTAAACTCATGCA	97	98.26	bat coronavirus (98.26/100)	1
bfd7573827850f81	TCAAGCCTTACCGCAGAG	ACCACACAAGGCAGATGG	ACAGAAGAAACAGCAAACTGTGACTCTTCTTCCTGCTGCAGATTTGGATGATTTCTCCAAACAATTGCAACAATCCATGAGCAGTGCTGACTCAACTCAGGCCTAAACTCATGCAG	96	98.28	bat coronavirus (98.28/100)	1
10ca2d9422ab2af5	TCAAGCCTTACCGCAGAG	ACCACACAAGGCAGATGGG	ACAGAAGAAACAGCAAACTGTGACTCTTCTTCCTGCTGCAGATTTGGATGATTTCTCCAAACAATTGCAACAATCCATGAGCAGTGCTGACTCAACTCAGGCCTAAACTCATGCAG	96	98.28	bat coronavirus (98.28/100)	1
91337f498097e9d9	TCAAGCCTTACCGCAGAG	CACAAGGCAGATGGGCTA	ACAGAAGAAACAGCAAACTGTGACTCTTCTTCCTGCTGCAGATTTGGATGATTTCTCCAAACAATTGCAACAATCCATGAGCAGTGCTGACTCAACTCAGGCCTAAACTCATGCAGACCA	96	98.33	bat coronavirus (98.33/100)	1
